# Contiguous and complete assemblies of *Blastocystis* gut microbiome-associated protists reveal evolutionary diversification to host ecology

**DOI:** 10.1101/2023.11.20.567959

**Authors:** Abigail L. Lind, Nathan A. McDonald, Elias R. Gerrick, Ami S. Bhatt, Katherine S. Pollard

**Affiliations:** Gladstone Institute for Data Science and Biotechnology, Gladstone Institutes, San Francisco, CA; School of Biological Sciences, Georgia Institute of Technology, Atlanta, Georgia; Department of Biology, Stanford University, Stanford, CA; Department of Microbiology, University of Chicago, Chicago, IL; Department of Genetics, Stanford University, Stanford, California, USA; Department of Medicine (Hematology, Blood and Marrow Transplantation), Stanford University, Stanford, California, USA; Department of Epidemiology & Biostatistics, University of California, San Francisco, CA; Chan Zuckerberg Biohub SF, San Francisco, CA

**Author notes:** **Corresponding author contact information** 1700 Owens Street, San Francisco, CA 94158.

## Abstract

*Blastocystis*, an obligate host-associated protist, is the most common microbial eukaryote in the human gut and is widely distributed across vertebrate hosts. The evolutionary transition of *Blastocystis* from its free-living stramenopile ancestors to a radiation of host-associated organisms is poorly understood. To explore this, we cultured and sequenced eight strains representing the significant phylogenetic diversity of the genus using long-read, short-read, and Hi-C DNA sequencing, alongside gene annotation and RNA sequencing. Comparative genomic analyses revealed significant variation in gene content and genome structure across *Blastocystis.* Notably, three strains from herbivorous tortoises, phylogenetically distant from human subtypes, have markedly larger genomes with longer introns and intergenic regions, and retain canonical stop codons absent in the human-associated strains. Despite these genetic differences, all eight isolates exhibit gene losses linked to the reduced cellular complexity of *Blastocystis,* including losses of cilia and flagella genes, microtubule motor genes, and signal transduction genes. Isolates from herbivorous tortoises contained higher numbers of plant carbohydrate-metabolizing enzymes, suggesting that like gut bacteria, these protists ferment plant material in the host gut. We find evidence that some of these carbohydrate-metabolizing enzymes were horizontally acquired from bacteria, indicating that horizontal gene transfer is an ongoing process in *Blastocystis* that has contributed to host-related adaptation. Together, these results highlight substantial genetic and metabolic diversity within the *Blastocystis* genus, indicating different lineages of *Blastocystis* have varied ecological roles in the host gut.
