## Supplementary material for "Contiguous and complete assemblies of *Blastocystis* gut microbiome-associated protists reveal evolutionary diversification to host ecology": Table S1

### Sheet: Table S2. 18S accessions
GenBank accession	Subtype	Isolation source	Sequence name
MH807192	N/a	African spurred tortoise	26D_african_spurred_tortoise
EF209019	N/a	Bell's hinge backed tortoise	KINIX2_Bells_hinge_backed_tortoise_NMASTII
EF209018	N/a	Red-footed tortoise	GECA2_redfooted_tortoise_NMASTII
EF209017	N/a	Tortoise	GERA3a_tortoise_NMASTII
KT438717	N/a	Red tailed boa	RSJ12-R16_red_tailed_boa_NMASTIII
KT438716	N/a	Green tree python	RSJ13-R101_green_tree_python_NMASTIII
AY266470	N/a	Toad	AFJ96-H12_toad_NMASTVIII
AY266468	N/a	Bullfrog	AFJ96-U12_bullfrog_NMASTVIII
AY266473	N/a	Red-footed tortoise	B16_redfooted_tortoise_NMASTVIII
EF209016	N/a	Radiated tortoise	GERA3b_Radiated_tortoise_NMASTVII
EF209020	N/a	Leopard tortoise	GEPA2_leopard_tortoise_NMASTIV
AY266471	N/a	Sea snake	Lapemi_sea_snake_NMASTI
AY266467	N/a	Leopard frog	AFJ96-T8_leopard_frog_NMASTI
AY266475	N/a	Rhino iguana	R44_rhino_iguana_NMASTI
KT438712	N/a	Snapping turtole	RTJ12-R46_snapping_turtle_NMASTI
AY266472	N/a	Reticulated python	PythoniB3_reticulated_python_NMASTI
KT438715	N/a	Chinese bigheaded turtle	RTJ12-R64_chinese_bigheaded_turtle_NMASTI
AY266474	N/a	Rhino iguana	Cycluri_rhino_iguana_NMASTV
U51151	ST1	Human	ST1_Human_Nand
AB070987	ST2	Human	ST2_Human_HJ96-1
AB091234	ST3	Human	ST3_Human_HJ96A-26
AY244620	ST4	Human	ST4_Human_HG00-12
AB070998	ST5	Pig	ST5_Pig_SY94-3
AB091236	ST6	Human	ST6_Human_HJ96AS-1
DQ366343	ST7	Human	ST7_Human_HC05-10
AB107971	ST8	Pheasant	ST8_Pheasant_BJ99-319
AF408425	ST9	Human	ST9_Human_HJ00-4
MT898456	ST10	Cattle	ST10_Cattle_5
MT898454	ST11	Elephant	ST11_Elephant_4a
EU427515	ST12	Marsupial	ST12_Marsupial_MWJ04-41
KC148209	ST13	Mousedeer	ST13_Mousedeer_Mousedeer
MT898458	ST14	Cattle	ST14_Cattle_6b
KC148211	ST15	NHP	ST15_NHP_MA7
EU427512	ST16	Marsupial	ST16_Marsupial_MKJ04-10
KC148208	ST17	Gundi	ST17_Gundi_Gundi
MW887929	ST21	White-tailed-deer	ST21_White-tailed-deer_Deer79
MW887931	ST23	Cattle	ST23_Cattle_281714m
MW887928	ST24	White-tailed-deer	ST24_White-tailed-deer_Deer4
MW887933	ST25	Cattle	ST25_Cattle_281320m
MW887932	ST26	Cattle	ST26_Cattle_281714m
MW887934	ST27	Indian-peafowl	ST27_Indian-peafowl_Bird36
MW887935	ST28	Indian-peafowl	ST28_Indian-peafowl_Bird36
MW538473	ST29	Chicken	ST29_Chicken_966
KT438705	N/a	Horsfield's tortoise	RTJ12-R11_horsfields_tortoise
