## Supplementary material for "Contiguous and complete assemblies of *Blastocystis* gut microbiome-associated protists reveal evolutionary diversification to host ecology": Table S2

### Sheet: Sheet1
Genome	Alien index non-eukaryotic > 0.2	Expressed	Genes in alien index screen (>1 significant diamond blastp hit)	Percentage alien index > 0.2	Percentage alien > 0.2 expressed
C. burkhardae	138	No data	7797	0.0176991	NA
P. lacertae	124	No data	12088	0.0102581	NA
Rus-B	74	65	5532	0.0133767	0.878378
Hermann's	60	52	5722	0.0104858	0.866667
Rus-S	74	65	5690	0.0130053	0.878378
ST1-Nand	74	68	6394	0.0115734	0.918919
St1-JDR	81	79	7078	0.0114439	0.975309
ST3-DL	59	57	5403	0.0109199	0.966102
ST3-NMH	63	58	5741	0.0109737	0.920635
ST4-BT1	66	62	6508	0.0101414	0.939394
