## Supplementary material for "Contiguous and complete assemblies of *Blastocystis* gut microbiome-associated protists reveal evolutionary diversification to host ecology": Table S3

### Sheet: Sheet1
RepeatModeler + RepeatMasker annotation
Strain	Total interspersed repeats	Total interspersed, %	Simple repeats	Simple repeats, %	Total genome size
Rus-B	2512476	7.5359	4238125	12.7118	33340088
Hermann's	1389986	5.12048	3387315	12.4783	27145602
Rus-S	1455423	5.5775	3085839	11.8256	26094536
ST1-Nand	1081565	6.7713	223723	1.40065	15972783
ST1-JDR	1147792	6.54107	251347	1.43238	17547457
ST3-DL	782770	5.60749	148315	1.06248	13959358
ST3-NMH	728028	4.97567	140271	0.958675	14631750
ST4-BT1	647064	4.22788	2494	0.0162956	15304709

### Sheet: Sheet2
	Introns	Intergenic	Total	Total bases		Without total
Blastoise	6854854	9682348	16537202	33340088	0.496016	16802886	4238125	12564761
Her	4240241	12013342	16253583	27145602	0.598756	10892019	3387315	7504704
Steve	4139096	9735064	13874160	26094536	0.531688	12220376	3085839	9134537
Nand	1204869	3790793	4995662	15972783	0.312761	10977121	223723	10753398
JDR	1232228	4499107	5731335	17547457	0.326619	11816122	251347	11564775
DL	969575	3202530	4172105	13959358	0.298875	9787253	148315	9638938
NMH	1069838	3202530	4272368	14631750	0.291993	10359382	140271	10219111
BT1	1164275	2547201	3711476	15304709	0.242505	11593233	2494	11590739
						1.71681		1.30354
						0.921793		0.647474
