## Supplementary material for "Contiguous and complete assemblies of *Blastocystis* gut microbiome-associated protists reveal evolutionary diversification to host ecology": Table S4

### Sheet: Sheet1
Table SX. GO annotations or interpro domains used for gene categories
GO or IPR	Category	Go or IPR label
GO:0008569	Microtubule and motor proteins	minus-end-directed microtubule motor activity
GO:0045505	Microtubule and motor proteins	dynein intermediate chain binding
GO:0003774	Microtubule and motor proteins	cytoskeletal motor activity
GO:0016459	Microtubule and motor proteins	myosin complex
GO:0030286	Microtubule and motor proteins	dynein complex
GO:0051959	Microtubule and motor proteins	dynein light intermediate chain binding
GO:0008574	Microtubule and motor proteins	plus-end-directed microtubule motor activity
GO:0070740	Microtubule and motor proteins	tubulin-glutamic acid ligase activity
GO:0045503	Microtubule and motor proteins	dynein light chain binding
GO:0036158	Microtubule and motor proteins	outer dynein arm assembly
GO:0005871	Microtubule and motor proteins	kinesin complex
GO:0045504	Microtubule and motor proteins	dynein heavy chain binding
GO:0043014	Microtubule and motor proteins	alpha-tubulin binding
GO:0007018	Microtubule and motor proteins	microtubule-based movement
GO:0007099	Microtubule and motor proteins	centriole replication
GO:0015631	Microtubule and motor proteins	tubulin binding
GO:0000146	Microtubule and motor proteins	microfilament motor activity
GO:0003777	Microtubule and motor proteins	microtubule motor activity
GO:0036157	Microtubule and motor proteins	outer dynein arm
GO:0036159	Microtubule and motor proteins	inner dynein arm assembly
GO:0008608	Microtubule and motor proteins	attachment of spindle microtubules to kinetochore
GO:0030315	Microtubule and motor proteins	T-tubule
GO:0036371	Microtubule and motor proteins	protein localization to T-tubule
GO:0001578	Microtubule and motor proteins	microtubule bundle formation
GO:0005875	Microtubule and motor proteins	microtubule associated complex
GO:0005874	Microtubule and motor proteins	microtubule
GO:0008017	Microtubule and motor proteins	microtubule binding
GO:0005876	Microtubule and motor proteins	spindle microtubule
GO:0008045	Microtubule and motor proteins	motor neuron axon guidance
GO:0015630	Microtubule and motor proteins	microtubule cytoskeleton
GO:0048487	Microtubule and motor proteins	beta-tubulin binding
GO:0051315	Microtubule and motor proteins	attachment of mitotic spindle microtubules to kinetochore
GO:0000226	Microtubule and motor proteins	microtubule cytoskeleton organization
GO:0007017	Microtubule and motor proteins	microtubule-based process
GO:0046785	Microtubule and motor proteins	microtubule polymerization
GO:0010970	Microtubule and motor proteins	transport along microtubule
GO:0051013	Microtubule and motor proteins	microtubule severing
GO:0010005	Microtubule and motor proteins	cortical microtubule, transverse to long axis
GO:0005879	Microtubule and motor proteins	axonemal microtubule
GO:0000931	Microtubule and motor proteins	gamma-tubulin ring complex
GO:0031021	Microtubule and motor proteins	interphase microtubule organizing center
GO:0033566	Microtubule and motor proteins	gamma-tubulin complex localization
GO:0051415	Microtubule and motor proteins	microtubule nucleation by interphase microtubule organizing center
GO:0043622	Microtubule and motor proteins	cortical microtubule organization
GO:0070507	Microtubule and motor proteins	regulation of microtubule cytoskeleton organization
GO:0034454	Microtubule and motor proteins	microtubule anchoring at centrosome
GO:0005815	Microtubule and motor proteins	microtubule organizing center
GO:0007021	Microtubule and motor proteins	tubulin complex assembly
GO:0000930	Microtubule and motor proteins	gamma-tubulin complex
GO:0007023	Microtubule and motor proteins	post-chaperonin tubulin folding pathway
GO:1990810	Microtubule and motor proteins	microtubule anchoring at mitotic spindle pole body
GO:0031122	Microtubule and motor proteins	cytoplasmic microtubule organization
GO:0000923	Microtubule and motor proteins	equatorial microtubule organizing center
GO:0051011	Microtubule and motor proteins	microtubule minus-end binding
GO:0043015	Microtubule and motor proteins	gamma-tubulin binding
GO:0034453	Microtubule and motor proteins	microtubule anchoring
GO:0035371	Microtubule and motor proteins	microtubule plus-end
GO:0051010	Microtubule and motor proteins	microtubule plus-end binding
GO:0007020	Microtubule and motor proteins	microtubule nucleation
GO:0097320	Microtubule and motor proteins	plasma membrane tubulation
GO:0005881	Microtubule and motor proteins	cytoplasmic microtubule
GO:0031110	Microtubule and motor proteins	regulation of microtubule polymerization or depolymerization
GO:0035372	Microtubule and motor proteins	protein localization to microtubule
GO:0030951	Microtubule and motor proteins	establishment or maintenance of microtubule cytoskeleton polarity
GO:0061863	Microtubule and motor proteins	microtubule plus end polymerase
GO:0072383	Microtubule and motor proteins	plus-end-directed vesicle transport along microtubule
GO:0005828	Microtubule and motor proteins	kinetochore microtubule
GO:0007019	Microtubule and motor proteins	microtubule depolymerization
GO:0019799	Microtubule and motor proteins	tubulin N-acetyltransferase activity
GO:0031023	Microtubule and motor proteins	microtubule organizing center organization
GO:0031114	Microtubule and motor proteins	regulation of microtubule depolymerization
GO:0034993	Microtubule and motor proteins	meiotic nuclear membrane microtubule tethering complex
GO:0061673	Microtubule and motor proteins	mitotic spindle astral microtubule
GO:0071929	Microtubule and motor proteins	alpha-tubulin acetylation
GO:0090222	Microtubule and motor proteins	centrosome-templated microtubule nucleation
GO:1990498	Microtubule and motor proteins	mitotic spindle microtubule
GO:0097422	Microtubule and motor proteins	tubular endosome
GO:0032886	Microtubule and motor proteins	regulation of microtubule-based process
GO:0060271	Cilia-Flagella Gos	cilium assembly
GO:0005929	Cilia-Flagella Gos	cilium
GO:0005930	Cilia-Flagella Gos	axoneme
GO:0036064	Cilia-Flagella Gos	ciliary basal body
GO:0031514	Cilia-Flagella Gos	motile cilium
GO:0003341	Cilia-Flagella Gos	cilium movement
GO:0042073	Cilia-Flagella Gos	intraciliary transport
GO:0030992	Cilia-Flagella Gos	intraciliary transport particle B
GO:1905515	Cilia-Flagella Gos	non-motile cilium assembly
GO:0060294	Cilia-Flagella Gos	cilium movement involved in cell motility
GO:0005858	Cilia-Flagella Gos	axonemal dynein complex
GO:0060285	Cilia-Flagella Gos	cilium-dependent cell motility
GO:0061512	Cilia-Flagella Gos	protein localization to cilium
GO:0034464	Cilia-Flagella Gos	BBSome
GO:0035721	Cilia-Flagella Gos	intraciliary retrograde transport
GO:0035869	Cilia-Flagella Gos	ciliary transition zone
GO:0030991	Cilia-Flagella Gos	intraciliary transport particle A
GO:0070286	Cilia-Flagella Gos	axonemal dynein complex assembly
GO:0097730	Cilia-Flagella Gos	non-motile cilium
GO:0035735	Cilia-Flagella Gos	intraciliary transport involved in cilium assembly
GO:0097729	Cilia-Flagella Gos	9+2 motile cilium
GO:0035082	Cilia-Flagella Gos	axoneme assembly
GO:0097542	Cilia-Flagella Gos	ciliary tip
GO:0003352	Cilia-Flagella Gos	regulation of cilium movement
GO:0097546	Cilia-Flagella Gos	ciliary base
GO:0097543	Cilia-Flagella Gos	ciliary inversin compartment
GO:1904108	Cilia-Flagella Gos	protein localization to ciliary inversin compartment
GO:0035253	Cilia-Flagella Gos	ciliary rootlet
GO:0120170	Cilia-Flagella Gos	intraciliary transport particle B binding
GO:0044458	Cilia-Flagella Gos	motile cilium assembly
GO:0060296	Cilia-Flagella Gos	regulation of cilium beat frequency involved in ciliary motility
GO:1904491	Cilia-Flagella Gos	protein localization to ciliary transition zone
GO:1990075	Cilia-Flagella Gos	periciliary membrane compartment
GO:0035720	Cilia-Flagella Gos	intraciliary anterograde transport
GO:0036126	Cilia-Flagella Gos	sperm flagellum
GO:0003356	Cilia-Flagella Gos	regulation of cilium beat frequency
GO:0097014	Cilia-Flagella Gos	ciliary plasm
GO:0060170	Cilia-Flagella Gos	ciliary membrane
GO:0097712	Cilia-Flagella Gos	vesicle targeting, trans-Golgi to periciliary membrane compartment
GO:0001534	Cilia-Flagella Gos	radial spoke
GO:1904158	Cilia-Flagella Gos	axonemal central apparatus assembly
GO:0032053	Cilia-Flagella Gos	ciliary basal body organization
GO:0044441	Cilia-Flagella Gos	obsolete ciliary part
GO:0097539	Cilia-Flagella Gos	ciliary transition fiber
GO:0120160	Cilia-Flagella Gos	intraciliary transport particle A binding
GO:1902636	Cilia-Flagella Gos	kinociliary basal body
GO:0007165	Signal transduction	signal transduction
GO:0005216	Ion channels	monoatomic ion channel activity
GO:0005249	Ion channels	voltage-gated potassium channel activity
GO:0001518	Ion channels	voltage-gated sodium channel complex
GO:0005248	Ion channels	voltage-gated sodium channel activity
GO:0006813	Ion channels	potassium ion transport
GO:0006811	Ion channels	monoatomic ion transport
GO:0035725	Ion channels	sodium ion transmembrane transport
GO:1902476	Ion channels	chloride transmembrane transport
GO:0005261	Ion channels	monoatomic cation channel activity
GO:0008519	Ion channels	ammonium channel activity
GO:0071805	Ion channels	potassium ion transmembrane transport
GO:0071577	Ion channels	zinc ion transmembrane transport
GO:0015276	Ion channels	ligand-gated monoatomic ion channel activity
GO:0005254	Ion channels	chloride channel activity
GO:0098855	Ion channels	HCN channel complex
GO:0005247	Ion channels	voltage-gated chloride channel activity
GO:0005272	Ion channels	sodium channel activity
GO:0015280	Ion channels	ligand-gated sodium channel activity
GO:0005229	Ion channels	intracellularly calcium-gated chloride channel activity
GO:0072320	Ion channels	volume-sensitive chloride channel activity
GO:0005267	Ion channels	potassium channel activity
GO:0005262	Ion channels	calcium channel activity
GO:0072345	Ion channels	NAADP-sensitive calcium-release channel activity
GO:0016286	Ion channels	small conductance calcium-activated potassium channel activity
GO:0008076	Ion channels	voltage-gated potassium channel complex
GO:0015271	Ion channels	outward rectifier potassium channel activity
GO:0022841	Ion channels	potassium ion leak channel activity
GO:0005891	Ion channels	voltage-gated calcium channel complex
GO:0008331	Ion channels	high voltage-gated calcium channel activity
GO:0008381	Ion channels	mechanosensitive monoatomic ion channel activity
GO:0034704	Ion channels	calcium channel complex
GO:0005219	Ion channels	ryanodine-sensitive calcium-release channel activity
GO:0015252	Ion channels	proton channel activity
GO:0015267	Ion channels	channel activity
GO:0022829	Ion channels	wide pore channel activity
GO:0099604	Ion channels	ligand-gated calcium channel activity
GO:0005436	Ion channels	sodium:phosphate symporter activity
GO:0005242	Ion channels	inward rectifier potassium channel activity
GO:0005388	Ion channels	P-type calcium transporter activity
GO:0008308	Ion channels	voltage-gated monoatomic anion channel activity
GO:0044613	Ion channels	nuclear pore central transport channel
GO:0004931	Ion channels	extracellularly ATP-gated monoatomic cation channel activity
IPR029787	Nucleotide cyclase	Nucleotide cyclase
