## Supplementary material for "Contiguous and complete assemblies of *Blastocystis* gut microbiome-associated protists reveal evolutionary diversification to host ecology": Table S6

### Sheet: Sheet1
Gene	Eme et al 2017 locus	Annotation from Eme et al 2017	Tree support	Tree conclusion	Datable acquisition	Acquisition branch	CroBVI	Plac	Blastoise	Steve	Her	JDR	NMH	DL	BT1	Nand alien index all euks	Nand alien index SAR
Nand_mikado.contig_75G66.1	OAO16085.1	Aspartate-ammonia lyase	Unclear - Cafeteria does not group with Blastocystis. Blastocystis does group with a few other euks but most of the euks are in well supported other clade.	Ambiguous	N/a		1	1	1	1	1	1	1	1	1	0.00206398	0.00206398
Nand_mikado.contig_94G24.1	OAO12646.1	Polyketide synthase	Ambiguous. Blastocystis on its own branch, 100% BS support, does not group with other stramenos	Ambiguous	N/a		1	1	1	1	1	1	1	1	1	0.0541509	0.193311
Nand_mikado.contig_94G612.1	OAO14080.1	Alpha L fucosidase	Ambiguous tree - Blastocystis sister to the rest of tree	Ambiguous	N/a		0	1	1	1	1	1	1	1	1	0.00924025	0.36345
Nand_mikado.contig_112G36.1	OAO12075.1	Phosphoglyceromutase	Ambiguous - Blasto groups sister to other sequences	Ambiguous	N/a		0	0	0	0	0	1	1	1	1	0.0154739	0.200193
Nand_mikado.contig_132G154.1	OAO14920.1	NIF3 (cyclohydrolase)	Ambiguous - poorly supported tree overall	Ambiguous	N/a		1	1	1	1	1	1	1	1	1	0.0294659	0.434622
Nand_mikado.contig_135G322.1	OAO15714.1	GNAT N acetyltransferase GCN5	Ambiguous - Blastocystis groups sister to rest of tree	Ambiguous	N/a		0	0	0	0	0	1	1	1	1	0.120923	0.120923
Nand_mikado.contig_135G400.1	OAO16360.1	Ormimidoyltransferase cyclodeaminase	Ambiguous - Blasto groups separate from other euks except for Dictyostelia and Parmales. Not nested within well supported bacterial group. Possible multiple HGT there	Ambiguous	N/a		0	0	1	1	1	1	1	1	1	0.0341328	0.0636531
Nand_mikado.contig_143G387.1	OAO14160.1	Solute carrier family 13 (sodium-dependent dicarboxylate transporter)	Likely HGT, but laso present in 2 Fornicata species that are sister to other sequences	Ambiguous	N/a		0	1	1	1	1	1	1	1	1	0.0526316	0.371009
Nand_mikado.contig_143G482.1	OAO12387.1	Hexose transporter	Ambiguous - mostly bacteria tree, but some euks that group with Blasto	Ambiguous	N/a		0	1	1	1	1	1	1	1	1	-0.0523752	0.216809
Nand_mikado.contig_160G115.1	OAO13452.1	O-Methyltransferase involved in polyketide biosynthesis	Ambiguous - Blasto groups sister to other sequences	Ambiguous	N/a		0	0	0	0	0	1	0	0	0	0.447987	0.447987
Nand_mikado.contig_174G91.1	OAO13925.1	NADH dependent flavin oxidoreductase	Ambiguous - groups with well supported fungal group - could be multiple HGT or could be differential loss	Ambiguous	N/a		0	1	1	1	1	1	1	1	1	0.0187668	0.0187668
Nand_mikado.contig_188G114.1	OAO12372.1	Thioredoxin domain containing protein 12	Ambiguous because too few hits to build tree	Ambiguous	N/a		0	0	0	0	0	0	0	0	0	-0.0259786	0.307117
Nand_mikado.contig_84G183.1	OAO17975.1	DNA binding regulatory protein YebC PmpR family	Blastocystis is sister to all bacterial sequences in tree. Likely HGT but not definite from tree	Ambiguous	N/a		0	0	1	1	1	1	1	1	1	0.364839	0.364839
Nand_mikado.contig_132G222.1	OAO13526.1	PFL Activating enzyme	Not enough sequences to build tree, but hits are mostly eukaryotic	Ambiguous	N/a		0	0	0	0	0	1	1	1	0	-0.112825	0.112825
Nand_mikado.contig_94G308.1	OAO14793.1	Iron containing alcohol dehydrogenase GldA	Ambiguous - is grouping with bacteria but could group with 3 Galdiera rhodophyta sequences.Could be HGT with multiple transfer events into eukaryotes	Ambiguous	N/a		0	0	1	1	1	1	1	1	0	0.0557554	0.0557554
Nand_mikado.contig_94G429.1	OAO18180.1	SSUH2	Poorly supported tree, no HGT support	Ambiguous	N/a		0	0	0	0	1	1	1	1	1	-0.108491	0.265723
Nand_mikado.contig_116G81.1	OAO17832.1	Ureide permease domain containing multidrug transporter	Ambiguous tree - balstocystis forms sister to the rest of tree	Ambiguous	N/a		0	0	0	0	0	1	0	1	1	0.153961	0.153961
Nand_mikado.contig_135G326.1	OAO15707.1	1,4-alpha-glucan branching protein	Ambiguous - Blastocystis groups sister to rest of tree	Ambiguous	N/a		0	0	1	1	0	1	1	1	1	0.0297009	0.0719373
Nand_mikado.contig_160G206.1	OAO14386.1	HydE	Ambiguous - Blasto groups sister to other sequences	Ambiguous	N/a		0	1	0	0	1	1	1	1	1	0.0133929	0.0282738
Nand_mikado.contig_94G297.1	OAO14790.1	Galactose mutarotase	Ambiguous - Cafeteria does not group with Blastocystis, Blastocystis groups with one eukaryote (Ochromonadales) and then Bacteroidota	Ambiguous	N/a		1	1	1	1	0	1	1	1	1	0.0234807	0.0234807
Nand_mikado.contig_94G616.1	OAO14075.1	Hexokinase	Not HGT	Negative	N/a		0	0	0	0	0	1	0	0	0	-0.0446735	0.323024
Nand_mikado.contig_102G198.1	OAO14944.1	3-keto-steroid reductase	Not HGT	Negative	N/a		0	0	1	1	1	1	1	1	1	-0.0339839	0.112285
Nand_mikado.contig_112G41.1	OAO12067.1	Glycosyl transferase	Not HGT	Negative	N/a		0	1	1	1	1	1	1	1	1	-0.437751	0.0696118
Nand_mikado.contig_112G59.1	OAO13933.1	Tryptophanase	Not HGT	Negative	N/a		0	0	1	1	1	1	1	1	1	0.0384615	0.567084
Nand_mikado.contig_363G7.1	OAO16509.1	N-acetylneuraminate lyase	Unlikely HGT - groups with lots of other euks	Negative	N/a		1	1	1	1	1	1	1	1	1	0.00288184	0.325648
Nand_mikado.contig_75G210.1	OAO16986.1	Beta 1,3 galactosyltransferase	Not HGT	Negative	N/a		0	0	0	0	0	1	1	1	0	-0.104706	0.0155556
Nand_mikado.contig_75G366.1	OAO16540.1	Exo-alpha-sialidase	Not HGT	Negative	N/a		1	1	0	0	0	1	1	1	1	-0.0914867	0.0749682
Nand_mikado.contig_137G83.1	OAO12034.1	Choline/sodium solute transporter	Not HGT	Negative	N/a		1	1	1	0	0	1	1	1	1	-0.0229759	0.00218818
Nand_mikado.contig_143G320.1	OAO15613.1	Galactarate/altronate dehydratase	Not HGT	Negative	N/a		1	1	1	1	1	1	0	0	0	0.0464876	0.053719
Nand_mikado.contig_172G73.1	OAO17898.1	NADPH quinone oxidoreductase PIG3 family	Unlikely to be HGT	Negative	N/a		1	0	1	1	1	1	1	1	1	-0.00587372	0.359765
Nand_mikado.contig_188G171.1	OAO15454.1	Ribosome maturation protein SBDS-like protein	Not HGT	Negative	N/a		1	1	0	0	0	1	1	1	1	-0.347756	0
Nand_mikado.contig_75G485.1	OAO13078.1	Translocon associated protein alpha subunit	Not HGT	Negative	N/a		0	1	0	1	0	0	1	1	1	-0.235174	-0.0564417
Nand_mikado.contig_102G529.1	OAO13503.1	Bro1 domain containing protein	Not HGT - groups with eukaryotes	Negative	N/a		0	0	1	0	0	1	1	0	0	-0.0672614	0.0672614
Nand_mikado.contig_132G159.1	OAO12908.1	Chitinase	Not HGT	Negative	N/a		0	1	1	0	0	1	0	0	1	-0.0314671	0.0273805
Nand_mikado.contig_157G78.1	OAO12829.1	Glycosyl transferase 1	Not HGT	Negative	N/a		1	0	1	1	1	1	0	1	1	-0.0343774	0.0504202
Nand_mikado.contig_184G28.1	OAO14620.1	Transmembrane protein 62	Not HGT	Negative	N/a		0	1	1	0	1	1	1	0	1	-0.052488	0.101926
Nand_mikado.contig_196G165.1	OAO15662.1	Longevity assurance proteins LAG1/LAC1 (sphingosine acyltransferase)	Unlikely HGT - groups with lots of other euks	Negative	N/a		0	0	1	1	1	1	0	1	1	-0.194858	0.194858
Nand_mikado.contig_157G34.1	OAO17373.1	Cytidine deaminase	Likely HGT. Also present in Streptophytes and can't rule out possibility of grouping, but overall not in other euks and supports HGT origin	Positive	Yes	Blastocystis	0	0	1	1	1	1	1	1	1	-0.0104895	0.232517
Nand_mikado.contig_135G159.1	OAO12304.1	L-serine dehydratase	Supports HGT	Positive	Yes	Blastocystis	0	0	1	1	1	4	2	2	2	0.44918	0.44918
Nand_mikado.contig_157G383.1	OAO12712.1	Cholesterol alpha-glucosyltransferase	Supports HGT	Positive	Yes	Blastocystis	0	0	4	4	6	2	2	2	2	0.430203	0.430203
Nand_mikado.contig_160G105.1	OAO13479.1	Na/H+ antiporter NhaC	HGT support	Positive	Yes	Blastocystis + Blastoise loss or incomplete genome	0	0	0	1	1	1	1	1	1	0.343482	0.343482
Nand_mikado.contig_102G298.1	OAO16590.1	Malonyl CoA ACP transacylase	HGT support. Donor ambiguous	Positive	Yes	Blastocystis + NMH loss or incomplete genome	0	0	1	1	1	1	0	1	1	0.282813	0.282813
Nand_mikado.contig_196G90.1	OAO18004.1	Alcohol dehydrogenase AdhA-like	HGT supported. Donor unclear but might be withoin Chlamydiota. Tree is generally poorly supported but this clade is well supported	Positive	Yes	Blastocystis + ST3 loss	0	0	1	1	1	1	0	0	1	0.582609	0.582609
Nand_mikado.contig_94G326.1	OAO14775.1	Glycosyl transferase	Tree supports HGT. Donor is likely within Myxoccota but is ambiguous.	Positive	Yes	Human blastocystis	0	0	0	0	0	1	1	1	1	0.165113	0.165113
Nand_mikado.contig_132G181.1	OAO12421.1	L-asparaginase	HGT, donor unclear	Positive	Yes	Human blastocystis	0	0	0	0	0	1	1	1	1	0.349186	0.349186
Nand_mikado.contig_143G324.1	OAO16100.1	L-fucose transporter FucP	HGT support. Donor probably within Spirochaetes/Treponema	Positive	Yes	Human blastocystis	0	0	0	0	0	1	1	1	1	0.243605	0.243605
Nand_mikado.contig_157G314.1	OAO14810.1	UDP-glucose/GDP-mannose dehydrogenase	HGT.	Positive	Yes	Nand unique	0	0	0	0	0	0	0	0	0	0.602535	0.602535
Nand_mikado.contig_174G60.1	OAO15728.1	Aminoacyl-histidine dipeptidase	HGT support	Positive	Yes	Nand unique	0	0	0	0	0	0	0	0	0	0.5	0.5
Nand_mikado.contig_75G512.1	OAO16379.1	Fused protein: Patatin-like phospholipase; N-acetylmannosamine-6-phosphate 2-epimerase; Nucleotide-Binding Domain of the sugar kinase/HSP70/actin superfamily	Tree supports HGT. Donor is ambiguous but may be within Chloroflexota - possibly Anaerolinea	Positive	Yes	Opalinata	0	1	1	1	1	1	1	1	1	0.416828	0.416828
Nand_mikado.contig_124G7.1	OAO12577.1	L-fuconolactone hydrolase	HGT support. Donor ambiguous	Positive	Yes	Opalinata	0	1	1	1	1	1	1	1	1	0.0789916	0.0789916
Nand_mikado.contig_132G114.1	OAO14277.1	Methylase type 11 involved in ubiquinone-menaquinone biosynthesis (rquA)	HGT support. Donor within pseudomonadota. May also have been transferred into 1-2 other euks	Positive	Yes	Opalinata	0	1	1	1	1	1	1	1	1	0.0298246	0.322807
Nand_mikado.contig_132G417.1	OAO14540.1	Alcohol dehydrogenase YqhD	HGT support, donor unclear. Also likely transfer into Chytridiomycota	Positive	Yes	Opalinata	0	1	1	1	1	1	1	1	1	-0.0655738	-0.0655738
Nand_mikado.contig_135G112.1	OAO13151.1	Glutamine synthetase	HGT support - also likley secondary transfer into Dictyostelia	Positive	Yes	Opalinata	0	1	1	1	1	1	1	1	1	0.010281	0.422207
Nand_mikado.contig_157G147.1	OAO13396.1	Enoyl hydratase	HGT supported, donor unclear	Positive	Yes	Opalinata	0	1	1	1	1	1	1	1	1	0.323024	0.323024
Nand_mikado.contig_188G107.1	OAO17542.1	Heme-dependent peroxidase (YfeX like)	HGT supported. Donor might be within Pseudomonadota	Positive	Yes	Opalinata	0	1	1	1	1	1	1	1	1	0.0493631	0.326433
Nand_mikado.contig_94G147.1	OAO12766.1	PTS sugar transporter IIC/IID	HGT supported, donor unclear	Positive	Yes	Opalinata + tortoise loss	0	1	0	0	0	1	1	1	1	0.467377	0.467377
Nand_mikado.contig_143G354.1	OAO17151.1	Aldo keto reductase	HGT support but donor unclear	Positive	Yes	Possible ST3 loss	1	1	1	1	1	1	0	0	1	0.055325	0.359613
Nand_mikado.contig_94G496.1	OAO17397.1	ASCT 1C	Tree supports HGT, though likely also has been HGTed into parabasalids. Present in T. vaginalis and T. foetus. Other euks group in well-supported other group	Positive	Yes	ST1 unique	0	0	0	0	0	1	0	0	0	0.00576369	0.614793
Nand_mikado.contig_132G405.1	OAO14550.1	Beta lactamase	HGT support, donor unclear. Also likely transfer into Chytridiomycota	Positive	No		0	0	0	0	0	1	1	0	1	-0.0176817	0.119843
Nand_mikado.contig_132G557.1	OAO17011.1	Hypothetical protein	HGT support	Positive	No		0	1	1	0	1	1	0	1	1	0.141361	0.439791
Nand_mikado.contig_137G124.1	OAO16804.1	Holliday junction resolvase YqgF	Support for HGT but not well supported tree overall. Almost zero euk hits	Positive	No		0	1	0	0	0	1	1	0	1	0.235329	0.235329
Nand_mikado.contig_160G300.1	OAO16855.1	MATE efflux family	HGT support	Positive	No		0	0	0	1	0	1	0	0	1	0.199364	0.199364
Nand_mikado.contig_173G1.1	OAO12114.1	YchN-like protein	HGT, but overall poorly supported tree	Positive	No		0	1	1	0	0	0	0	0	0	0.852941	0.852941
Nand_mikado.contig_184G80.1	OAO17950.1	Nitroreductase A	HGT support	Positive	No		0	0	1	0	0	1	1	1	1	0.0326975	0.0326975
Nand_mikado.contig_195G86.1	OAO13570.1	Oxidoreductase	HGT support	Positive	No		0	0	0	0	0	1	0	1	1	0.11615	0.11615								Nand_mikado.contig_75G457.1	0
Nand_mikado.contig_94G51.1	OAO13287.1	Choline sulfatase	HGT supported, donor unclear	Postive	Yes	Opalinata	0	1	1	1	1	1	1	1	1	0.0614498	0.0614498								Nand_mikado.contig_84G67.1	0
																									Nand_mikado.contig_84G139.1	0
																									Nand_mikado.contig_84G259.1	0
																									Nand_mikado.contig_94G15.1	0
																									Nand_mikado.contig_94G66.1	0
																									Nand_mikado.contig_94G351.1	0
																									Nand_mikado.contig_94G439.1	0
																									Nand_mikado.contig_94G522.1	0
