## Supplementary material for "Contiguous and complete assemblies of *Blastocystis* gut microbiome-associated protists reveal evolutionary diversification to host ecology": Table S7

### Sheet: Sheet1
Gene used for building trees	Other genes	Tree analysis	Tree conclusion	Transfer timing	Identified in Eme et al	Eme et al hit	TPM > 1	Manual annotation (Eme if applicable)	Functional category	C. burkhardae	P. lacertae	Rus-B	Hermann's	Rus-S	ST1-JDR	ST3-DL	ST3-NMH	ST4-BT1	ST1-Nand
Nand_mikado.contig_143G79.1	Nand_mikado.contig_143G79.1, Nand_mikado.contig_283G23.1, Nand_mikado.contig_84G245.1	Tree supports HGT, donor is ambiguous	Positive	Blasto all	No	N/A	Yes	Fucose permease	Sugar transporter	0	0	7	2	3	3	2	2	3	3
Nand_mikado.contig_132G508.1		HGT, donor unclear. Single copy is HGTed, but the duplicate in NMH, DL, and BT1 does not group with others	Positive	Blasto all	No	N/A	Yes	Oxidoreductase		0	0	1	1	1	1	2	2	2	1
Nand_mikado.contig_184G201.1	Nand_mikado.contig_160G97.1	Tree supports HGT. Donor is within Bacillota - groups with Clostridia MAGs	Positive	Human only	No	N/A	Yes	ADP-ribosylglycohydrolase		0	0	0	0	0	3	4	4	2	2
Nand_mikado.contig_137G292.1	Nand_mikado.contig_160G133.1, Nand_mikado.contig_157G156.1, Nand_mikado.contig_157G159.1,	One copy of this gene family is eukaryotic (Nand_mikado.contig_143G359.1) but the rest is HGTed from bacteria. Donor is within Chloroflexota, probably Anaerolinea	Positive	Opalinata	No	N/A	Yes	bifunctional acetate--CoA ligase family protein/GNAT family N-acetyltransferase		0	1	1	1	1	4	3	4	5	5
Nand_mikado.contig_196G9.1		HGT, donor unclear	Positive	Opalinata	No	N/A	Yes	Ketopantoate reductase		0	2	2	2	1	1	1	1	1	1
Nand_mikado.contig_94G522.1		HGT, but donor is ambiguous	Positive	Opalinata	No	N/A	Yes	bifunctional acetate--CoA ligase family protein/GNAT family N-acetyltransferase		0	2	2	2	2	1	1	2	2	1
Nand_mikado.contig_102G58.1		HGT, but donor is ambiguous	Positive	Opalinata	No	N/A	Yes	Nucleoside-triphosphate diphosphatase		0	1	1	1	1	1	2	1	1	1
Blastoise_mikado.contig_212_polishedallG88.1	Blastoise_mikado.contig_72_polishedallG25.1	Poorly supported tree overall but entirely bacterial	Positive	Tortoise blasto	N/A	N/A	Yes	SMI1/KNR4 family		0	0	2	1	2	0	0	0	0	0
Blastoise_mikado.contig_47_polishedallG105.1	Blastoise_mikado.contig_48_polishedallG253.1	Support - donor within Bacillota. Groups together with a group of Bacillota gut MAGs	Positive - note - treefile is in figshare "carbohydrate" repository	Tortoise blasto	N/A	N/A	Yes	Alpha-rhamnosidase		0	0	2	3	3	0	0	0	0	0
Blastoise_mikado.contig_168_polishedallG504.1		Supports HGT but donor ambiguous	Positive - note - treefile is in figshare "carbohydrate" repository	Tortoise blasto	N/A	N/A	Yes	GH154/DUF2264 - arabinogalactanase		0	0	1	1	1	0	0	0	0	0
Blastoise_mikado.contig_168_polishedallG606.1		Poorly supported tree overall but entirely bacterial	Positive	Tortoise blasto	N/A	N/A	Yes	GNAT family N-acetyltransferase		0	0	1	1	1	0	0	0	0	0
Blastoise_mikado.contig_40_polishedallG172.1		Support but donor unclear	Positive	Tortoise blasto	N/A	N/A	Yes	cold-shock protein with DUF1294 domain		0	0	1	1	1	0	0	0	0	0
Blastoise_mikado.contig_52_polishedallG304.1		Poorly supported tree overall but entirely bacterial	Positive	Tortoise blasto	N/A	N/A	Yes	GNAT family N-acetyltransferase		0	0	1	1	1	0	0	0	0	0
Nand_mikado.contig_135G159.1	Nand_mikado.contig_102G229.1, Nand_mikado.contig_135G363.1	HGT support, also present in Monocercomonoides (likely separate HGT)	Positive	Blasto all	Yes	OAO12304.1	Yes	L-serine dehydratase		0	0	1	1	1	4	2	2	2	3
Nand_mikado.contig_132G181.1		HGT, donor unclear	Positive	Human only	Yes	OAO12421.1	Yes	L-asparaginase		0	0	0	0	0	1	1	1	1	1
Nand_mikado.contig_157G383.1	Nand_mikado.contig_196G185.1	HGT support	Positive	Blasto all	Yes	OAO12712.1	Yes	Cholesterol alpha-glucosyltransferase		0	0	4	4	6	2	2	2	2	2
Nand_mikado.contig_94G147.1		HGT supported, donor unclear	Positive	Opalinata + tortoise loss	Yes	OAO12766.1	Yes	PTS sugar transporter IIC/IID	Sugar transporter	0	1	0	0	0	1	1	1	1	1
Nand_mikado.contig_157G147.1		HGT supported, donor unclear	Positive	Opalinata	Yes	OAO13396.1	Yes	Enoyl hydratase		0	1	1	1	1	1	1	1	1	1
Nand_mikado.contig_160G105.1	Nand_mikado.contig_112G19.1, Nand_mikado.contig_188G89.1, Nand_mikado.contig_137G377.1	HGT support	Positive	Blasto all	Yes	OAO13479.1	Yes	Na/H+ antiporter NhaC	Ion exchange	0	0	1	2	2	3	5	5	3	4
Nand_mikado.contig_160G105.1		HGT support	Positive	Opalinata	Yes	OAO13479.1	Yes	Na/H+ antiporter NhaC	Ion exchange	0	1	2	2	3	4	2	4	3	4
Nand_mikado.contig_157G314.1	Nand_mikado.contig_102G559.1, Nand_mikado.contig_102G569.1, Nand_mikado.contig_160G240.1, Nand_mikado.contig_172G109.1, Nand_mikado.contig_84G259.1, Nand_mikado.contig_102G10.1, Nand_mikado.contig_174G131.1	HGT	Positive	Human only	Yes	OAO14810.1	Yes	UDP-glucose/GDP-mannose dehydrogenase		0	0	0	0	0	10	3	2	2	8
Nand_mikado.contig_174G60.1		HGT support	Positive	Blasto all	Yes	OAO15728.1	Yes	Aminoacyl-histidine dipeptidase	Proteinase	0	0	3	5	3	3	2	3	3	3
Nand_mikado.contig_174G63.1		HGT support	Positive	Blasto all	Yes	OAO15728.1	Yes	Aminoacyl-histidine dipeptidase	Proteinase	0	0	4	4	2	3	3	3	3	3
Nand_mikado.contig_143G324.1		HGT support. Donor probably within Spirochaetes/Treponema	Positive	Blasto all	Yes	OAO16100.1	Yes	L-fucose transporter FucP	Sugar transporter	0	0	4	4	3	4	2	2	3	3
Nand_mikado.contig_132G163.1		HGT support. Donor probably within Spirochaetes/Treponema	Positive	Blasto all	Yes	OAO16100.1	Yes	L-fucose transporter FucP	Sugar transporter	0	0	2	1	1	3	5	4	6	3
Nand_mikado.contig_75G457.1		HGT support. Donor probably within Spirochaetes/Treponema	Positive	Opalinata	Yes	OAO16100.1	Yes	L-fucose transporter FucP	Sugar transporter	0	4	4	5	3	2	1	1	3	2
Nand_mikado.contig_75G512.1		Tree supports HGT. Donor is ambiguous but may be within Chloroflexota - possibly Anaerolinea	Positive	Opalinata	Yes	OAO16379.1	Yes	Fused protein: Patatin-like phospholipase; N-acetylmannosamine-6-phosphate 2-epimerase; Nucleotide-Binding Domain of the sugar kinase/HSP70/actin superfamily		0	2	2	3	2	2	2	2	2	2
Nand_mikado.contig_157G96.1		HGT support	Positive	Blasto all	Yes	OAO16855.1	Yes	MATE efflux family	Efflux pump	0	0	5	4	4	3	1	2	3	3

### Sheet: Sheet2
Blastocystis					Blastocystis	16
Blastocystis					Human blastocystis	6
Blastocystis					Nand unique	2
Blastocystis					Opalinata	18
Blastocystis					ST1 unique	1
Blastocystis					Strameno all	1
Blastocystis					Tortoise blasto	6
Blastocystis
Blastocystis
Blastocystis
Blastocystis
Blastocystis
Blastocystis
Blastocystis
Blastocystis
Blastocystis
Human blastocystis
Human blastocystis
Human blastocystis
Human blastocystis
Human blastocystis
Human blastocystis
Nand unique
Nand unique
Opalinata
Opalinata
Opalinata
Opalinata
Opalinata
Opalinata
Opalinata
Opalinata
Opalinata
Opalinata
Opalinata
Opalinata
Opalinata
Opalinata
Opalinata
Opalinata
Opalinata
Opalinata
ST1 unique
Strameno all
Tortoise blasto
Tortoise blasto
Tortoise blasto
Tortoise blasto
Tortoise blasto
Tortoise blasto
